# Integrative Spatial Modelling of Cellular Plasticity using Graph Neural Networks and Geostatistics

**DOI:** 10.1101/2025.09.24.678189

**Authors:** Eloise Withnell, Cenk Celik, Maria Secrier

**Affiliations:** UCL Genetics Institute, Department of Genetics, Evolution and Environment, University College London, Gower Street, London, WC1E 6BT, UK

## Abstract

Cellular plasticity - the ability of cells to change phenotype in response to intrinsic and environmental cues - is central to development, regeneration, and disease, but remains difficult to quantify due to its dynamic, context-dependent nature. Here we introduce a framework that unites AI and geostatistics - graph neural networks and spatial regression models - to both predict and explain cell state variation in spatial transcriptomics data. We formalize state predictability as a quantitative proxy for plasticity, where stable states are predictable and plastic states are not. Applied to epithelial-mesenchymal plasticity (EMP) in breast cancer, the framework shows that mesenchymal states are stabilized by recurrent copy number alterations and microenvironmental cues, whereas hybrid states remain unpredictable and plastic. It also uncovers a long-range influence of myofibroblasts on EMP, demonstrating that stromal remodeling can propagate plasticity across tissue regions. Our framework yields interpretable, scale-aware insights into intrinsic and extrinsic drivers of state transitions, providing a broadly applicable strategy for modelling dynamic cell states in spatial biology.
