## Supplementary Table 1 for "Integrative Spatial Modelling of Cellular Plasticity using Graph Neural Networks and Geostatistics"

### Sheet: SupplementaryTable1
Cell type	Split number	AUC
Astro	1	0.7079152196794933
Astro	2	0.7071218375082648
Astro	3	0.7123093510158295
Astro	4	0.7024705067949342
Astro	5	0.7103554295359777
Endo	1	0.6895744028214558
Endo	2	0.6970781254933232
Endo	3	0.6985804043339199
Endo	4	0.6908865784186953
Endo	5	0.6922944575192869
SMC	1	0.7726324301869105
SMC	2	0.7809690463477816
SMC	3	0.7753994896329495
SMC	4	0.7839898837479018
SMC	5	0.7460457319932889
L2_3_IT	1	0.9706442935331859
L2_3_IT	2	0.9650590681383854
L2_3_IT	3	0.9651232658094132
L2_3_IT	4	0.9653906794700783
L2_3_IT	5	0.9634151173351703
VLMC	1	0.9702226028827967
VLMC	2	0.977533
VLMC	3	0.9708981211729273
VLMC	4	0.9735302989496136
VLMC	5	0.9729733733102593
L6_CT	1	0.9297894732767712
L6_CT	2	0.9321384425134609
L6_CT	3	0.9347920542343008
L6_CT	4	0.9331916725958472
L6_CT	5	0.9345633434150913
L4_5_IT	1	0.9623605008851448
L4_5_IT	2	0.9542138401360903
L4_5_IT	3	0.96238
L4_5_IT	4	0.9551870460367494
L4_5_IT	5	0.9538379150384362
Peri	1	0.6530324915066064
Peri	2	0.6397785222141039
Peri	3	0.6551824646114275
Peri	4	0.6467860381884747
Peri	5	0.6559109684368756
L5_ET	1	0.9238018814414648
L5_ET	2	0.9225000114756196
L5_ET	3	0.9228071113131144
L5_ET	4	0.9048810277676979
L5_ET	5	0.9042516568375498
L5_IT	1	0.9021452113183912
L5_IT	2	0.8997594239809323
L5_IT	3	0.9019306544354786
L5_IT	4	0.9010471016564443
L5_IT	5	0.9003755342619433
Micro	1	0.6562614989985676
Micro	2	0.6868845242368701
Micro	3	0.6770506588307483
Micro	4	0.6714382571336591
Micro	5	0.6601303880085734
Sst	1	0.6896295528287906
Sst	2	0.6881337307640832
Sst	3	0.6898973440655336
Sst	4	0.6977873199119105
Sst	5	0.6786764831032797
L6_IT	1	0.890526
L6_IT	2	0.8912035890361316
L6_IT	3	0.8959988199224269
L6_IT	4	0.8956825749671535
L6_IT	5	0.8922078811878109
Oligo	1	0.7903473494601554
Oligo	2	0.789083
Oligo	3	0.796188
Oligo	4	0.7926814407203856
Oligo	5	0.7924266483601149
Sncg	1	0.7369316634903349
Sncg	2	0.8074814881913343
Sncg	3	0.8287387341414395
Sncg	4	0.829388
Sncg	5	0.7954743572155344
L6_IT_Car3	1	0.9174195333381844
L6_IT_Car3	2	0.9149966743804667
L6_IT_Car3	3	0.9374473549104908
L6_IT_Car3	4	0.9165165274545137
L6_IT_Car3	5	0.9073843723415086
Vip	1	0.7293697579140817
Vip	2	0.7191459013860686
Vip	3	0.7112513190900156
Vip	4	0.696701
Vip	5	0.7132198415873913
PVM	1	0.7602114086589103
PVM	2	0.7912146547774681
PVM	3	0.7799479230826136
PVM	4	0.7929015979524416
PVM	5	0.7612543358122859
L5_6_NP	1	0.8826641958430019
L5_6_NP	2	0.8763901081640257
L5_6_NP	3	0.8770814317074057
L5_6_NP	4	0.8712544985934465
L5_6_NP	5	0.86761
Pvalb	1	0.7092705487694612
Pvalb	2	0.7052616959940993
Pvalb	3	0.7112016153432065
Pvalb	4	0.709624
Pvalb	5	0.7266582613429939
OPC	1	0.6542161852897019
OPC	2	0.6635830324711979
OPC	3	0.6440621443760047
OPC	4	0.6286144279542685
OPC	5	0.6448922840282958
other	1	0.9920968525387193
other	2	0.9920160192655392
other	3	0.9911462185019035
other	4	0.9832643663676097
other	5	0.9882062118350594
L6b	1	0.9746135544804814
L6b	2	0.972969
L6b	3	0.9669524988706143
L6b	4	0.9744594723248621
L6b	5	0.9806996631181525
Lamp5	1	0.7404880917871353
Lamp5	2	0.7498209474407077
Lamp5	3	0.7599446861133473
Lamp5	4	0.759028
Lamp5	5	0.7347063986121032
