## Supplementary Table 3 for "Integrative Spatial Modelling of Cellular Plasticity using Graph Neural Networks and Geostatistics"

### Sheet: a. CNA_Inductive
Fold	R-squared	Correlation
1	-0.00843406	0.2212179610619798
2	0.0906233	0.3090772513017369
3	-0.00517237	0.1603048627088331
4	0.1341455578804016	0.37775536067965837
5	0.10323441028594971	0.3764452073671317
6	0.12071776390075684	0.38425650285684193
7	0.0729255	0.31782
8	0.054356	0.2507304035862235
9	0.0383272	0.209877
10	0.1028439998626709	0.32589742140611705

### Sheet: b. TME_Inductive
Fold	R-squared	Correlation
1	0.15107101202011108	0.449394
2	0.22236192226409912	0.5068622410013416
3	0.1965799331665039	0.4467890286569759
4	0.16520392894744873	0.4465457236458813
5	0.20554029941558838	0.4620164936666096
6	0.3434532880783081	0.612484
7	0.14488714933395386	0.4529438878995525
8	0.17098212242126465	0.43065717572318746
9	0.13164067268371582	0.36879750140571954
10	0.22776061296463013	0.4784344686840639

### Sheet: c. CNA+TME_Inductive
Fold	R-squared	Correlation
1	0.14401	0.45163
2	0.250703	0.515983
3	0.184136	0.429963
4	0.192506	0.453701
5	0.218637	0.471305
6	0.303407	0.588986
7	0.177529	0.476496
8	0.198975	0.462939
9	0.131373	0.363514
10	0.175146	0.442176

### Sheet: d. CNA_Transductive
Fold	R-squared	Correlation
1	0.110465	0.33434325868755443
2	0.11491119861602783	0.36065947764134015
3	0.0921746	0.3170324513234892
4	0.11601758003234863	0.36933700748452936
5	0.12216854095458984	0.35673755714397815
6	0.1024666428565979	0.3286460428657456
7	0.0866706	0.3051946530086935
8	0.1327487826347351	0.364766
9	0.097438	0.33420169323838694
10	0.138805	0.3786410059862506

### Sheet: e. TME_Transductive
Fold	R-squared	Correlation
1	0.24840962886810303	0.5132273320064912
2	0.2776116728782654	0.5548382081297609
3	0.20421141386032104	0.4667445684067879
4	0.2578545808792114	0.528781
5	0.2502843737602234	0.5129888590870433
6	0.25455141067504883	0.5206913417271256
7	0.2163679003715515	0.46516104410324666
8	0.24896687269210815	0.4993113440707809
9	0.2287115454673767	0.4815638701393247
10	0.18711555004119873	0.4378697356974819

### Sheet: f. CNA+TME_Transductive
Fold	R-squared	Correlation
1	0.25037306547164917	0.5197528637942898
2	0.28068435192108154	0.5557678880308357
3	0.2109290361404419	0.47315157152445647
4	0.2651064991950989	0.543034
5	0.2413698434829712	0.5190519148879081
6	0.2572776675224304	0.5494070130583127
7	0.2266870141029358	0.48654054262792845
8	0.2591129541397095	0.5170349745199248
9	0.23527592420578003	0.4959040486798272
10	0.21830028295516968	0.47883268444055027
