## Supplementary Table 5 for "Integrative Spatial Modelling of Cellular Plasticity using Graph Neural Networks and Geostatistics"

### Sheet: Sheet1
Statistic	SEM	GWR	msGWR
Number of Observations	5662	5662	5662
R-squared	0.2179	0.3657	0.3398
Adjusted R-squared		0.311	0.3018
Log Likelihood	11378.1
Sigma-square ML	0.001
S.E. of Regression	0.0322
Akaike Info Criterion (AIC)	-22700.2	-23349.8	-23248
AICc		-22923.2	-22975.8
Schwarz Criterion (BIC)	-22514.2	-26170	-27020.2
Effective Number of Parameters		449.165	308.07
Effective Degrees of Freedom		5212.84	5353.93
Residual Sum of Squares		5.0229	5.2279
